# *Cis*-regulatory variants affect gene expression dynamics in yeast

**DOI:** 10.1101/2021.03.16.435665

**Authors:** Ching-Hua Shih, Justin C. Fay

## Abstract

Evolution of *cis*-regulatory sequences depends on how they effect gene expression and motivates both the identification and prediction of *cis*-regulatory variants responsible for expression differences within and between species. While much progress has been made in relating *cis*-regulatory variants to expression levels, the timing of gene activation and repression may also be important to the evolution of *cis*-regulatory sequences. We investigated allele-specific expression (ASE) dynamics within and between *Saccharomyces* species during the diauxic shift and found appreciable *cis*-acting variation in gene expression dynamics. Within species ASE is associated with intergenic variants, but ASE dynamics are more strongly associated with insertions and deletions than ASE levels. To refine these associations we used a high-throughput reporter assay to test promoter regions and individual variants. Within the subset of regions that recapitulated endogenous expression we identified and characterized *cis*-regulatory variants that affect expression dynamics. Between species, chimeric promoter regions generate novel patterns and indicate constraints on the evolution of gene expression dynamics. We conclude that changes in *cis*-regulatory sequences can tune gene expression dynamics and that the interplay between expression dynamics and other aspects expression are relevant to the evolution of *cis*-regulatory sequences.
