## Supplementary Tables for "*Cis*-regulatory variants affect gene expression dynamics in yeast"

### Sheet: Table S1
Table S1. Strains used in this study.
Strain	Strain description	Species	Genotype	Reference	Sequencing data
YJF153	Derivative of USA Oak isolate YPS163 (Oak)	S. cerevisiae	MATa hoΔ::dsdAMX4	PMID: 12702333	SAMN10375250,SRS4029064
YJF1442	Derivative (BC217) of USA wine strain UCD2120 (Wine)	S. cerevisiae	MATα hoΔ::natMX4	PMID: 16103919	SAMN10375243,SRS4029051
YJF1373	Derivative of China strain HN6 (ChI)	S. cerevisiae	MATα hoΔ::kanMX4	PMID: 22913817	SAMN10375247,SRS4029066
YJF1375	Derivative of China strain SX6 (ChII)	S. cerevisiae	MATα hoΔ::hygMX4	PMID: 22913817	SAMN10375249,SRS4029065
YJF186	Derivative of oak isolate (YJF153)	S. cerevisiae	MATa hoΔ::dsdAMX4, ura3-140	PMID: 23550117
YJF694	Derivative of N17 strain (Spar)	S. paradoxus	MATα hoΔ::loxP-kanMX-loxP	PMID: 19212322
YJF1450	Derivative of CBS 7001 (Suva)	S. uvarum	MATα hoΔ::natMX4	PMID: 22384314
YJF1453	Spar x Oak hybrid	S. cerevisiae x S. paradoxus		This study
YJF1454	ChI x Oak hybrid	S. cerevisiae		This study
YJF1455	ChII x Oak hybrid	S. cerevisiae		This study
YJF1460	Wine x Oak hybrid	S. cerevisiae		This study
YJF1484	Suva x Oak hybrid	S. cerevisiae x S. uvarum		This study

### Sheet: Table S2
Table S2. Kmeans clusters of gene expression dynamics.
Cluster number	Number of genes (all hybrids)	ASE dynamics	Ase levels	YJF1460	YJF1455	YJF1454	YJF1453	YJF1484
1	525	0.274286	0.550476	117	135	100	102	71
2	1055	0.214218	0.57346	199	201	232	296	127
3	2030	0.275369	0.50936	386	462	460	360	362
4	2766	0.254158	0.611352	521	373	572	612	688
5	1507	0.193762	0.583278	330	331	281	313	252
6	1211	0.200661	0.599504	297	165	241	248	260
7	956	0.258368	0.457113	203	202	180	199	172
8	2740	0.336496	0.468613	534	759	466	643	338
9	788	0.340102	0.567259	128	195	185	173	107
10	2554	0.325372	0.649569	426	733	474	558	363
11	1066	0.223265	0.533771	201	212	209	240	204
12	2435	0.397536	0.450103	533	249	553	394	706
Not clustered	3882	0.144438	0.487825	828	686	750	565	1053
Not clustered are 3546 genes without a significant autocorrelation in non-allele-specific expression and 336 genes with missing data
ASE dynamics is the percentage of genes with significant ASE dynamics
ASE levels is the percentage of genes with significant ASE levels

### Sheet: Table S3
Table S3. Kmeans clusters of allelic differences in expression.
Cluster number	Number of genes	YJF1460	YJF1455	YJF1454	YJF1453	YJF1484
1	258	14	19	15	97	113
2	174	9	6	5	54	100
3	586	42	23	40	242	239
4	641	53	35	67	228	258
5	291	10	20	23	131	107
6	720	98	79	118	260	165
7	1249	169	225	283	348	224
8	1126	149	213	244	348	172
9	552	57	66	85	161	183
10	198	32	7	20	82	57
11	94	4	0	0	30	60
12	246	20	3	7	70	146

### Sheet: Table S4
Table S4. Logistic regression on ASE dynamics and levels.
	YJF1460				YJF1455				YJF1454				YJF1453				YJF1484
	Dynamics		Levels		Dynamics		Levels		Dynamics		Levels		Dynamics		Levels		Dynamics		Levels
Variable	OR	P value	OR	P value	OR	P value	OR	P value	OR	P value	OR	P value	OR	P value	OR	P value	OR	P value	OR	P value
upstream SNPs	1.0522	3.78831e-15	1.02433	7.90438e-06	1.04126	5.72692e-19	1.01755	1.20137e-05	1.02379	4.45209e-09	1.01821	3.82959e-06	1.00297	1.17797e-07	1.00034	NS	1.00272	2.22335e-11	1.00074	NS
coding SNPs	1.02065	2.85618e-05	1.01953	2.0916e-06	1.01945	1.09466e-07	1.01301	9.80805e-06	1.00747	NS	1.00627	NS	0.999297	NS	0.999654	NS	0.99988	NS	0.999927	NS
downstream SNPs	1.20422	5.65789e-05	1.14621	0.000129296	1.18653	1.43201e-06	1.12908	1.34227e-05	1.07082	NS	1.09352	NS	0.986162	NS	1.01018	NS	0.9863	0.000503385	0.993084	NS
upstream InDels	1.27326	3.29802e-20	1.11543	4.33565e-07	1.20413	1.72727e-22	1.06719	4.25668e-05	1.1301	6.41429e-12	1.06361	0.000142104	1.02924	3.89601e-12	1.00024	NS	1.02108	5.7427e-15	1.00521	NS
coding InDels	1.20329	0.000165977	1.2032	0.000130416	1.14085	NS	1.1774	9.77541e-05	1.09787	NS	1.05826	NS	0.970082	NS	0.988148	NS	0.982969	NS	1.01393	NS
downstream InDels	1.38537	1.80571e-05	1.30222	2.55574e-05	1.15583	NS	1.12765	NS	1.12476	NS	1.30669	5.39597e-07	0.955387	NS	1.00276	NS	1.00964	NS	0.991768	NS

### Sheet: Table S5
Table S5. Average number of SNP and InDel differences within hybrids.
Class	YJF1460	YJF1455	YJF1454	YJF1453	YJF1484
InDels upstream	0.881778	1.31044	1.36657	10.6596	20.3001
SNPs upstream	4.23474	6.25728	7.37232	80.6747	133.473
InDels coding	0.152669	0.200936	0.204763	0.675624	1.86357
SNPs coding	8.05294	11.6096	13.6876	159.734	307.958
InDels downstream	0.183713	0.250691	0.268552	1.99231	3.81732
SNPs downstream	0.545184	0.806932	0.952371	12.2298	20.9116

### Sheet: Table S6
Table S6. Logistic regression with binding site and conservation scores.
	Dynamics		Levels
Variable	OR	P value	OR	P value
SNPs	1.61868	2.18735e-22	1.18338	1.26281e-06
PhastCons SNPs	2.03718	1.58506e-22	1.41117	2.72549e-09
Binding site SNPs	1.40851	6.86202e-20	1.11145	1.08259e-05
InDels	1.88961	1.58577e-24	1.20378	6.9098e-05
PhastCons InDels	1.73705	2.41079e-13	1.17514	0.0100548
Binding site InDels	1.38006	1.20228e-20	1.09962	0.000180968
Logistic regression for YJF1455 ASE dynamics and levels predicted by upstream SNP and InDel variables. All predictive variables were log transformed to eliminate the skewed distribution of scores.
Variables: the number of upstream SNPs and InDels, PhastCons SNPs and InDels are the sum of Phastcons scores, binding site SNPs and InDels are the sum of the maximum change in binding site score for each variant.

### Sheet: Table S7
Table S7. Genome assemblies used to identify known variants.
					All Contigs		Large contigs			SuperContigs		Coverage
Strain	Data	Reads	Q20 Bases	Total Bases	Number	Bases	Number	Bases	N50	Number	N50	Sequence	Assembly	Coverage	Alternative name	Source & Location	Description	Notes and names in other collections	Genbank assembly
YJM451	454	1874419	352798899	424076639	1390	11666438	496	11438771	55900	52	399528	31.4	0.93	Draft	YJM451	Clinical, Europe	Pre-1994	Segregant of YJM436	GCA_000192455.1
I14	Both	1374030	370225605	417167474	905	11804408	563	11717031	56714	541	428102	30.9	0.94	Draft	I14	Vineyard, Italy	Vineyard soil sample, Petina, Italy, 2002.		GCA_000192555.1
Y12	Both	1255316	330601070	354098122	1063	11854261	413	11675464	83667	853	412788	26.2	0.95	Draft	NRRL y12633 (Y12)	Palm wine, Africa	Palm wine, Ivory cost, Africa., pre-1981.	NRRL y12633	GCA_000192495.1
T7	454	1027375	300425812	351187891	421	11825303	298	11793721	143667	269	475678	26	0.95	Draft	T7	Oak tree, US	Tree exudate, Babler State Park, MO, 2003.		GCA_000209345.1
YJM421	454	919056	272369523	295887018	1085	11816453	739	11725998	42256	609	433880	21.9	0.95	Draft	YJM421	Clinical, US	Isolated from from ascites fluid, pre-1994.	Segregant of YJM312, almost identical to YJM326	GCA_000192535.1
YJM320	454	630588	186408845	220941550	930	11804082	670	11731171	49771	529	279301	16.4	0.94	Draft	YJM320	Clinical, US	Isolated from from blood, pre-1994.	Segregant of YJM309	GCA_011393135.1
YJM280	454	676026	205655025	218090436	3370	11812374	2476	11556269	7992	1254	336933	16.2	0.94	Draft	YJM280	Clinical, US	Isolated from from peritoneal fluid, pre-1994.	Segregant of YJM273	GCA_011393105.1
WE372	454	759285	184245679	193168678	3457	11883305	2531	11639238	7283	1478	357367	14.3	0.95	Draft	WE372	Wine, South Africa	Anchor Yeast, Cape Town, South Africa.		GCA_000182075.1
PW5	454	1036930	140332838	186951682	2316	11612537	1396	11371065	14283	52	430568	13.8	0.93	Draft	PW5	Palm wine, Nigeria	Raphia palm wine, Aba, Abia state, Nigeria, 2002.		GCA_000209265.1
M22	Both	670024	167168837	180161747	3210	11766885	1520	11372534	13222	1954	443469	13.3	0.94	Draft	M22	Vineyard, Italy			GCA_000209265.1
UC5	454	799382	131173204	179792815	1780	11455182	1244	11315733	17553	59	376396	13.3	0.92	Draft	UCD612 (UC5)	Sake, Japan	Sene Sake, Kurashi, Japan, pre-1974.	UCD612	GCA_000209365.1
YPS163	Both	571713	153257215	166691293	1550	11856373	1188	11757488	18738	612	410710	12.3	0.95	Draft	YPS163	Oak tree soil, US	Lima, Pennsylvania, 1999		GCA_000209305.1
YPS1009	454	738486	119633003	160313461	2628	11510996	2078	11366524	9030	65	374774	11.9	0.92	Draft	YPS1009	Oak tree, US	Oak exudate, Mettler Woods, NJ, 2000.		GCA_000209285.1
YJM326	454	824966	128827163	157269351	1996	11681537	1439	11528277	15192	87	366471	11.6	0.93	Draft	YJM326	Clinical, US	Pre-1994	Segregant of YJM310, almost identical to YJM421	GCA_011393185.1
T73	454	820959	126252158	155368622	6366	11180457	4851	10714682	3023	458	40940	11.5	0.89	Draft	T73	Wine, Spain	Red wine of Monastrel grape in fermentation stage, Alicante, Spain, 1987.	CECT1894	GCA_000192375.1
YJM653	454	788369	128001980	154033864	3864	11888871	2381	11490863	8201	103	226718	11.4	0.95	Draft	YJM653	Clinical	Isolated from brochoalveolar lavage.		GCA_011393155.1
CBS7960	3730	160469	89616013	118455280	2389	12230432	2123	12125960	18954	1423	61892	8.8	0.98	Draft	CBS7960	Sugar cane, Brazil	Factory producing ethanol from cane-sugar syrup, Sao Paulo, Brazil.	DBVPG 7960	GCA_000192455.1
CLIB215	3730	147955	78431065	114884973	1566	11382016	1566	11382016	16813	1566	43605	8.5	0.91	Draft	CLIB215	Baker, New Zealand	1994		GCA_000192515.1
YJM269	3730	146574	83298477	112190952	1179	11698350	1175	11696895	23452	451	55809	8.3	0.94	Draft	YJM269	Wine, Europe	Blauer Portugieser grapes, 1954.	Segregant of CBS2808	GCA_000192515.1
IL-01	454	429469	77199181	91929008	7367	10858629	5588	10266970	2378	823	17699	6.8	0.87	Low	IL-01	Soil, US	Soil sample, Cahokia, IL, 2003.		GCA_013368685.1
YJM428	454	358342	55971140	69718580	10727	9924999	6625	8539439	1446	708	17848	5.2	0.79	Low	YJM428	Clinical, US	Isolated from from paracentesis fluid, pre-1994.	Segregant of YJM308	GCA_011393095.1
NC-02	454	343083	47911984	60942930	12884	9799542	7478	8008563	1167	784	16174	4.5	0.78	Low	NC-02	Oak tree, US	Tree exudate, Smoky Mountains, NC, 2003.		GCA_013368665.1
CLIB382	454	253521	39462298	51181799	12759	8589642	6808	6562193	1016	981	6858	3.8	0.69	Low	CLIB382	Beer	Super-attenuated beer, Irish brewery, pre-1952.	CBS1782, DBVPG6175, NCYC361, NRRL YB4238	GCA_000209345.1
FL100	3730	53218	36589861	44629998	3519	11390907	3519	11390907	4244	927	25933	3.3	0.91	Low	FL100	Lab strain	Pre-1968	ATCC28383	GCA_000192535.1
Y9	3730	54224	34720528	44344314	3024	10251184	3022	10250313	5228	828	18668	3.3	0.82	Low	NRRL y5997 (Y9)	Ragi, Indonesia	Ragi, Java, Indonesia, pre-1962.	NRRL y5997	GCA_011393125.1
CLIB324	3730	52785	34981267	42893227	3540	10894237	3537	10893123	4260	1000	21334	3.2	0.87	Low	CLIB324	Baker, Vietnam	Saigon, Vietnam, 1996.		GCA_000192495.1
Y10	3730	49716	27749013	36582783	4121	9593648	4121	9593648	2730	1159	15887	2.7	0.77	Low	NRRL y7567 (Y10)	Coconut, Philippines	Pre-1973	NRRL y7567	GCA_000182095.1
Sequencing data are either pyrosequencing (454 Life Sciences) reads or Sanger sequencing (Applied Biosystems 3730) reads or a combination of the two (Both).
